# DELLA proteins modulate responsive and buffered transcriptional programs in Arabidopsis and rice roots under water limitation

**DOI:** 10.64898/2026.10.22.760938

**Authors:** Cynthia Wong, David Alabadí, Miguel A. Blázquez, Bruno Catarino

## Abstract

Water limitation constrains plant growth and productivity, yet the molecular mechanisms regulating root responses remain incompletely understood. The DELLA repressors of gibberellin signaling are key growth regulators under stress, but their role in shaping transcriptional responses to water limitation, and its conservation, remain unclear. Here, we investigated DELLA function in roots of *Arabidopsis thaliana* and *Oryza sativa* under reduced water availability simulated by polyethylene glycol (PEG). Loss of DELLA function reduced the sensitivity of root growth to water limitation, affecting primary root elongation in *A. thaliana* and crown root formation in *O. sativa*. Transcriptomic profiling revealed extensive DELLA-dependent regulation, partitioned into two modes: (i) genes requiring DELLAs for appropriate responses to water limitation (“WT –responsive”), and (ii) genes whose responsiveness is detected predominantly in the absence of DELLAs (“buffered”, an operational label for an expression pattern, not a demonstrated mechanism). These patterns suggest that DELLAs both enable specific responses and apparently constrain broader transcriptional responsiveness under osmotic stress. Although the requirement for DELLA function is conserved, the developmental outputs and downstream transcriptional programs are largely species-specific. Together, our results identify DELLAs as key modulators of root responses to water limitation, with a proposed dual role in shaping and limiting transcriptional dynamics.

**Highlight:** DELLAs coordinate root adaptation to reduced water availability by enabling selective stress responses while apparently constraining broader transcriptional programs in angiosperms.
