## Supplementary Data S1 for "DELLA proteins modulate responsive and buffered transcriptional programs in Arabidopsis and rice roots under water limitation"

### Sheet: AtLer_root-growth-rate
0% PEG					5% PEG					10% PEG					15% PEG					20% PEG					25% PEG					30% PEG					PEG	dpt	growth_length			Average rate (cm/day)
no	2 dpt (cm)	4 dpt (cm)	6 dpt (cm)		no	2 dpt (cm)	4 dpt (cm)	6 dpt (cm)		no	2 dpt (cm)	4 dpt (cm)	6 dpt (cm)		no	2 dpt (cm)	4 dpt (cm)	6 dpt (cm)		no	2 dpt (cm)	4 dpt (cm)	6 dpt (cm)		no	2 dpt (cm)	4 dpt (cm)	6 dpt (cm)		no	2 dpt (cm)	4 dpt (cm)	6 dpt (cm)		0	2	0.934		mock	0.611167
1	0.934	1.329	1.404		1	1.078	1.506	1.592		1	0.847	1.401	1.293		1	0.672	1.257	1.189		1	0.266	0.017	0.118		1	0.292	0.154	0.023		1	0.28	0.032	0.029		0	2	0.915			0.659667
2	0.915	1.481	1.562		2	1.1	1.61	1.917		2	0.795	1.347	1.35		2	0.438	1.306	1.112		2	0.211	0.021	0.076		2	0.346	0.023	0.086		2	0.205	0.04	0.02		0	2	0.852			0.598
3	0.852	1.404	1.332		3	0.893	1.321	1.732		3	0.812	1.51	1.214		3	0.542	1.194	1.222		3	0.236	0.067	0.207		3	0.22	0.066	0.051		3	0.226	0.02	0.051		0	2	0.935			0.607667
4	0.935	1.374	1.337		4	0.857	1.562	1.242		4	0.873	1.561	1.404		4	0.449	1.241	1.02		4	0.254	0.104	0.175		4	0.301	0.034	0.034		4	0.217	0.032	0.02		0	2	0.88			0.625833
5	0.88	1.28	1.595		5	0.957	1.454	1.416		5	0.943	1.498	1.421		5	0.516	1.149	0.852		5	0.207	0.11	0.552		5	0.341	0.029	0.023		5	0.262	0.039	0.049		0	2	0.9			0.6355
6	0.9	1.406	1.507		6	0.787	1.137	1.387		6	0.775	1.17	1.072		6	0.333	1.334	0.915		6	0.214	0.108	0.154		6	0.303	0.079	0.026		6	0.186	0.039	0.02		0	2	0.885			0.585333
7	0.885	1.334	1.293		7	0.885	1.542	1.278		7	0.832	1.33	1.212		7	0.456	1.361	1.148		7	0.195	0.09	0.207		7	0.319	0.113	0.026		7	0.21	0.02	0.09		0	2	0.916			0.6145
8	0.916	1.367	1.404		8	0.819	1.621	1.549		8	1.049	1.749	1.22		8	0.584	1.282	1.243		8	0.184	0.103	0.24		8	0.344	0.049	0.062		8	0.252	0.049	0.058		0	2	1.002			0.6375
9	1.002	1.297	1.526		9	0.789	1.126	1.197		9	0.89	1.311	1.285		9	0.295	1.181	0.919		9	0.21	0.118	0.496		9	0.316	0.083	0.034		9	0.227	0.054	0.156		0	2	0.781			0.529
10	0.781	1.423	0.97		10	0.789	1.16	1.151		10	0.886	1.485	1.353		10	0.568	1.078	1.072		10	0.211	0.159	0.305		10	0.253	0.037	0.034		10	0.207	0.024	0.066		0	2	1.055			0.622167
11	1.055	1.481	1.197		11	0.797	1.259	1.307		11	0.805	1.283	1.371		11	0.543	1.301	1.073		11	0.17	0.189	0.483		11	0.319	0.043	0.188		11	0.221	0.029	0.058		0	2	0.905			0.484333
12	0.905	0.924	1.077		12	0.788	1.269	1.163		12	0.902	1.436	1.331		12	0.66	1.195	1.081		12	0.197	0.157	0.448		12	0.329	0.083	0.101		12	0.195	0.032	0.044		0	4	1.329
																																			0	4	1.481
*dpt = days post (PEG) treatment																																			0	4	1.404
																																			0	4	1.374
																																			0	4	1.28
																																			0	4	1.406
																																			0	4	1.334
																																			0	4	1.367
																																			0	4	1.297
																																			0	4	1.423
																																			0	4	1.481
																																			0	4	0.924
																																			0	6	1.404
																																			0	6	1.562
																																			0	6	1.332
																																			0	6	1.337
																																			0	6	1.595
																																			0	6	1.507
																																			0	6	1.293
																																			0	6	1.404
																																			0	6	1.526
																																			0	6	0.97
																																			0	6	1.197
																																			0	6	1.077
																																			5	2	1.078		5% PEG	0.696
																																			5	2	1.1			0.771167
																																			5	2	0.893			0.657667
																																			5	2	0.857			0.610167
																																			5	2	0.957			0.637833
																																			5	2	0.787			0.551833
																																			5	2	0.885			0.6175
																																			5	2	0.819			0.664833
																																			5	2	0.789			0.518667
																																			5	2	0.789			0.516667
																																			5	2	0.797			0.5605
																																			5	2	0.788			0.536667
																																			5	4	1.506
																																			5	4	1.61
																																			5	4	1.321
																																			5	4	1.562
																																			5	4	1.454
																																			5	4	1.137
																																			5	4	1.542
																																			5	4	1.621
																																			5	4	1.126
																																			5	4	1.16
																																			5	4	1.259
																																			5	4	1.269
																																			5	6	1.592
																																			5	6	1.917
																																			5	6	1.732
																																			5	6	1.242
																																			5	6	1.416
																																			5	6	1.387
																																			5	6	1.278
																																			5	6	1.549
																																			5	6	1.197
																																			5	6	1.151
																																			5	6	1.307
																																			5	6	1.163
																																			10	2	0.847		10% PEG	0.590167
																																			10	2	0.795			0.582
																																			10	2	0.812			0.589333
																																			10	2	0.873			0.639667
																																			10	2	0.943			0.643667
																																			10	2	0.775			0.502833
																																			10	2	0.832			0.562333
																																			10	2	1.049			0.669667
																																			10	2	0.89			0.581
																																			10	2	0.886			0.620667
																																			10	2	0.805			0.5765
																																			10	2	0.902			0.6115
																																			10	4	1.401
																																			10	4	1.347
																																			10	4	1.51
																																			10	4	1.561
																																			10	4	1.498
																																			10	4	1.17
																																			10	4	1.33
																																			10	4	1.749
																																			10	4	1.311
																																			10	4	1.485
																																			10	4	1.283
																																			10	4	1.436
																																			10	6	1.293
																																			10	6	1.35
																																			10	6	1.214
																																			10	6	1.404
																																			10	6	1.421
																																			10	6	1.072
																																			10	6	1.212
																																			10	6	1.22
																																			10	6	1.285
																																			10	6	1.353
																																			10	6	1.371
																																			10	6	1.331
																																			15	2	0.672		15% PEG	0.519667
																																			15	2	0.438			0.476
																																			15	2	0.542			0.493
																																			15	2	0.449			0.451667
																																			15	2	0.516			0.4195
																																			15	2	0.333			0.430333
																																			15	2	0.456			0.494167
																																			15	2	0.584			0.518167
																																			15	2	0.295			0.399167
																																			15	2	0.568			0.453
																																			15	2	0.543			0.486167
																																			15	2	0.66			0.489333
																																			15	4	1.257
																																			15	4	1.306
																																			15	4	1.194
																																			15	4	1.241
																																			15	4	1.149
																																			15	4	1.334
																																			15	4	1.361
																																			15	4	1.282
																																			15	4	1.181
																																			15	4	1.078
																																			15	4	1.301
																																			15	4	1.195
																																			15	6	1.189
																																			15	6	1.112
																																			15	6	1.222
																																			15	6	1.02
																																			15	6	0.852
																																			15	6	0.915
																																			15	6	1.148
																																			15	6	1.243
																																			15	6	0.919
																																			15	6	1.072
																																			15	6	1.073
																																			15	6	1.081
																																			20	2	0.266		20% PEG	0.0668333
																																			20	2	0.211			0.0513333
																																			20	2	0.236			0.085
																																			20	2	0.254			0.0888333
																																			20	2	0.207			0.144833
																																			20	2	0.214			0.0793333
																																			20	2	0.195			0.082
																																			20	2	0.184			0.0878333
																																			20	2	0.21			0.137333
																																			20	2	0.211			0.1125
																																			20	2	0.17			0.140333
																																			20	2	0.197			0.133667
																																			20	4	0.017
																																			20	4	0.021
																																			20	4	0.067
																																			20	4	0.104
																																			20	4	0.11
																																			20	4	0.108
																																			20	4	0.09
																																			20	4	0.103
																																			20	4	0.118
																																			20	4	0.159
																																			20	4	0.189
																																			20	4	0.157
																																			20	6	0.118
																																			20	6	0.076
																																			20	6	0.207
																																			20	6	0.175
																																			20	6	0.552
																																			20	6	0.154
																																			20	6	0.207
																																			20	6	0.24
																																			20	6	0.496
																																			20	6	0.305
																																			20	6	0.483
																																			20	6	0.448
																																			25	2	0.292		25% PEG	0.0781667
																																			25	2	0.346			0.0758333
																																			25	2	0.22			0.0561667
																																			25	2	0.301			0.0615
																																			25	2	0.341			0.0655
																																			25	2	0.303			0.068
																																			25	2	0.319			0.0763333
																																			25	2	0.344			0.0758333
																																			25	2	0.316			0.0721667
																																			25	2	0.253			0.054
																																			25	2	0.319			0.0916667
																																			25	2	0.329			0.0855
																																			25	4	0.154
																																			25	4	0.023
																																			25	4	0.066
																																			25	4	0.034
																																			25	4	0.029
																																			25	4	0.079
																																			25	4	0.113
																																			25	4	0.049
																																			25	4	0.083
																																			25	4	0.037
																																			25	4	0.043
																																			25	4	0.083
																																			25	6	0.023
																																			25	6	0.086
																																			25	6	0.051
																																			25	6	0.034
																																			25	6	0.023
																																			25	6	0.026
																																			25	6	0.026
																																			25	6	0.062
																																			25	6	0.034
																																			25	6	0.034
																																			25	6	0.188
																																			25	6	0.101
																																			30	2	0.28		30%PEG	0.0568333
																																			30	2	0.205			0.0441667
																																			30	2	0.226			0.0495
																																			30	2	0.217			0.0448333
																																			30	2	0.262			0.0583333
																																			30	2	0.186			0.0408333
																																			30	2	0.21			0.0533333
																																			30	2	0.252			0.0598333
																																			30	2	0.227			0.0728333
																																			30	2	0.207			0.0495
																																			30	2	0.221			0.0513333
																																			30	2	0.195			0.0451667
																																			30	4	0.032
																																			30	4	0.04
																																			30	4	0.02
																																			30	4	0.032
																																			30	4	0.039
																																			30	4	0.039
																																			30	4	0.02
																																			30	4	0.049
																																			30	4	0.054
																																			30	4	0.024
																																			30	4	0.029
																																			30	4	0.032
																																			30	6	0.029
																																			30	6	0.02
																																			30	6	0.051
																																			30	6	0.02
																																			30	6	0.049
																																			30	6	0.02
																																			30	6	0.09
																																			30	6	0.058
																																			30	6	0.156
																																			30	6	0.066
																																			30	6	0.058
																																			30	6	0.044

### Sheet: Atdella_root-growth-rate
0% PEG					5% PEG					10% PEG					15% PEG					20% PEG					25% PEG					30% PEG					PEG	dpt	growth_length			Average rate (cm/day)
no	2 dpt (cm)	4 dpt (cm)	6 dpt (cm)		no	2 dpt (cm)	4 dpt (cm)	6 dpt (cm)		no	2 dpt (cm)	4 dpt (cm)	6 dpt (cm)		no	2 dpt (cm)	4 dpt (cm)	6 dpt (cm)		no	2 dpt (cm)	4 dpt (cm)	6 dpt (cm)		no	2 dpt (cm)	4 dpt (cm)	6 dpt (cm)		no	2 dpt (cm)	4 dpt (cm)	6 dpt (cm)		0	2	0.811		mock	0.535833
1	0.811	1.237	1.167		1	1.01	1.595	1.307		1	0.892	1.575	1.135		1	1.25	1.482	1.079		1	0.815	1.378	0.876		1	0.266	0.137	0.126		1	0.301	0.62	0.291		0	2	1.043			0.701833
2	1.043	1.645	1.523		2	1.173	1.692	1.211		2	1.168	1.41	1.158		2	0.952	1.379	0.872		2	0.519	1.427	1.407		2	0.309	0.193	0.166		2	0.278	0.265	0.12		0	2	0.973			0.682
3	0.973	1.753	1.366		3	1.168	1.346	1.295		3	0.881	1.433	1.162		3	1.142	1.193	1.156		3	0.324	1.179	1.009		3	0.259	0.155	0.193		3	0.341	0.467	0.254		0	2	0.966			0.591667
4	0.966	1.357	1.227		4	1.06	1.457	1.041		4	1.134	1.126	1.254		4	0.932	1.498	1.074		4	0.385	1.282	1.011		4	0.298	0.172	0.198		4	0.334	0.491	0.318		0	2	1.135			0.631
5	1.135	1.493	1.158		5	1.001	1.378	1.284		5	1.003	1.466	1.36		5	1.162	1.454	1.18		5	0.859	1.223	1.002		5	0.28	0.192	0.247		5	0.266	0.354	0.229		0	2	0.888			0.487
6	0.888	1.101	0.933		6	1.222	1.724	1.325		6	0.847	1.71	1.126		6	0.999	1.385	0.994		6	0.435	1.241	1.031		6	0.276	0.153	0.251		6	0.337	0.328	0.409		0	2	0.831			0.559667
7	0.831	1.242	1.285		7	1.34	1.707	1.533		7	1.077	1.368	0.344		7	1.003	1.299	0.948		7	0.723	1.047	0.908		7	0.253	0.143	0.201		7	0.405	0.724	0.343		0	2	0.846			0.618333
8	0.846	1.397	1.467		8	1.207	1.531	1.558		8	1.266	1.608	1.576		8	0.945	1.08	0.804		8	0.811	1.282	1.245		8	0.346	0.232	0.031		8	0.376	0.463	0.305		0	2	0.915			0.619667
9	0.915	1.539	1.264		9	1.567	1.086	1.403		9	1.009	1.563	0.972		9	1.103	1.368	1.111		9	0.694	0.723	1.013		9	0.194	0.201	0.212		9	0.271	0.084	0.029		0	2	0.871			0.543167
10	0.871	1.256	1.132		10	0.701	1.587	1.612		10	1.072	1.026	0.832		10	1.049	1.234	0.851		10	0.7	1.345	0.923		10	0.345	0.275	0.259		10	0.4	0.198	0.269		0	2	1.006			0.6315
11	1.006	1.542	1.241		11	1.329	1.675	1.419		11	1.201	1.38	1.224		11	1.128	1.247	0.863		11	0.654	1.081	0.875		11	0.436	0.244	0.242		11	0.252	0.467	0.441		0	2	0.828			0.509
12	0.828	1.237	0.989		12	1.029	1.278	1.121		12	1.256	0.796	1.039		12	0.913	1.459	1.026		12	0.711	1.052	0.587		12	0.351	0.171	0.084		12	0.337	0.6	0.365		0	4	1.237
																																			0	4	1.645
*dpt = days post (PEG) treatment																																			0	4	1.753
																																			0	4	1.357
																																			0	4	1.493
																																			0	4	1.101
																																			0	4	1.242
																																			0	4	1.397
																																			0	4	1.539
																																			0	4	1.256
																																			0	4	1.542
																																			0	4	1.237
																																			0	6	1.167
																																			0	6	1.523
																																			0	6	1.366
																																			0	6	1.227
																																			0	6	1.158
																																			0	6	0.933
																																			0	6	1.285
																																			0	6	1.467
																																			0	6	1.264
																																			0	6	1.132
																																			0	6	1.241
																																			0	6	0.989
																																			5	2	1.01		5% PEG	0.652
																																			5	2	1.173			0.679333
																																			5	2	1.168			0.634833
																																			5	2	1.06			0.593
																																			5	2	1.001			0.6105
																																			5	2	1.222			0.711833
																																			5	2	1.34			0.763333
																																			5	2	1.207			0.716
																																			5	2	1.567			0.676
																																			5	2	0.701			0.65
																																			5	2	1.329			0.737167
																																			5	2	1.029			0.571333
																																			5	4	1.595
																																			5	4	1.692
																																			5	4	1.346
																																			5	4	1.457
																																			5	4	1.378
																																			5	4	1.724
																																			5	4	1.707
																																			5	4	1.531
																																			5	4	1.086
																																			5	4	1.587
																																			5	4	1.675
																																			5	4	1.278
																																			5	6	1.307
																																			5	6	1.211
																																			5	6	1.295
																																			5	6	1.041
																																			5	6	1.284
																																			5	6	1.325
																																			5	6	1.533
																																			5	6	1.558
																																			5	6	1.403
																																			5	6	1.612
																																			5	6	1.419
																																			5	6	1.121
																																			10	2	0.892		10% PEG	0.600333
																																			10	2	1.168			0.622667
																																			10	2	0.881			0.579333
																																			10	2	1.134			0.585667
																																			10	2	1.003			0.638167
																																			10	2	0.847			0.613833
																																			10	2	1.077			0.464833
																																			10	2	1.266			0.741667
																																			10	2	1.009			0.590667
																																			10	2	1.072			0.488333
																																			10	2	1.201			0.634167
																																			10	2	1.256			0.515167
																																			10	4	1.575
																																			10	4	1.41
																																			10	4	1.433
																																			10	4	1.126
																																			10	4	1.466
																																			10	4	1.71
																																			10	4	1.368
																																			10	4	1.608
																																			10	4	1.563
																																			10	4	1.026
																																			10	4	1.38
																																			10	4	0.796
																																			10	6	1.135
																																			10	6	1.158
																																			10	6	1.162
																																			10	6	1.254
																																			10	6	1.36
																																			10	6	1.126
																																			10	6	0.344
																																			10	6	1.576
																																			10	6	0.972
																																			10	6	0.832
																																			10	6	1.224
																																			10	6	1.039
																																			15	2	1.25		0.15	0.635167
																																			15	2	0.952			0.533833
																																			15	2	1.142			0.581833
																																			15	2	0.932			0.584
																																			15	2	1.162			0.632667
																																			15	2	0.999			0.563
																																			15	2	1.003			0.541667
																																			15	2	0.945			0.4715
																																			15	2	1.103			0.597
																																			15	2	1.049			0.522333
																																			15	2	1.128			0.539667
																																			15	2	0.913			0.566333
																																			15	4	1.482
																																			15	4	1.379
																																			15	4	1.193
																																			15	4	1.498
																																			15	4	1.454
																																			15	4	1.385
																																			15	4	1.299
																																			15	4	1.08
																																			15	4	1.368
																																			15	4	1.234
																																			15	4	1.247
																																			15	4	1.459
																																			15	6	1.079
																																			15	6	0.872
																																			15	6	1.156
																																			15	6	1.074
																																			15	6	1.18
																																			15	6	0.994
																																			15	6	0.948
																																			15	6	0.804
																																			15	6	1.111
																																			15	6	0.851
																																			15	6	0.863
																																			15	6	1.026
																																			20	2	0.815		20% PEG	0.5115
																																			20	2	0.519			0.558833
																																			20	2	0.324			0.418667
																																			20	2	0.385			0.446333
																																			20	2	0.859			0.514
																																			20	2	0.435			0.451167
																																			20	2	0.723			0.446333
																																			20	2	0.811			0.556333
																																			20	2	0.694			0.405
																																			20	2	0.7			0.494667
																																			20	2	0.654			0.435
																																			20	2	0.711			0.391667
																																			20	4	1.378
																																			20	4	1.427
																																			20	4	1.179
																																			20	4	1.282
																																			20	4	1.223
																																			20	4	1.241
																																			20	4	1.047
																																			20	4	1.282
																																			20	4	0.723
																																			20	4	1.345
																																			20	4	1.081
																																			20	4	1.052
																																			20	6	0.876
																																			20	6	1.407
																																			20	6	1.009
																																			20	6	1.011
																																			20	6	1.002
																																			20	6	1.031
																																			20	6	0.908
																																			20	6	1.245
																																			20	6	1.013
																																			20	6	0.923
																																			20	6	0.875
																																			20	6	0.587
																																			25	2	0.266		25% PEG	0.0881667
																																			25	2	0.309			0.111333
																																			25	2	0.259			0.101167
																																			25	2	0.298			0.111333
																																			25	2	0.28			0.119833
																																			25	2	0.276			0.113333
																																			25	2	0.253			0.0995
																																			25	2	0.346			0.1015
																																			25	2	0.194			0.101167
																																			25	2	0.345			0.1465
																																			25	2	0.436			0.153667
																																			25	2	0.351			0.101
																																			25	4	0.137
																																			25	4	0.193
																																			25	4	0.155
																																			25	4	0.172
																																			25	4	0.192
																																			25	4	0.153
																																			25	4	0.143
																																			25	4	0.232
																																			25	4	0.201
																																			25	4	0.275
																																			25	4	0.244
																																			25	4	0.171
																																			25	6	0.126
																																			25	6	0.166
																																			25	6	0.193
																																			25	6	0.198
																																			25	6	0.247
																																			25	6	0.251
																																			25	6	0.201
																																			25	6	0.031
																																			25	6	0.212
																																			25	6	0.259
																																			25	6	0.242
																																			25	6	0.084
																																			30	2	0.301		30% PEG	0.202
																																			30	2	0.278			0.1105
																																			30	2	0.341			0.177
																																			30	2	0.334			0.1905
																																			30	2	0.266			0.1415
																																			30	2	0.337			0.179
																																			30	2	0.405			0.245333
																																			30	2	0.376			0.190667
																																			30	2	0.271			0.064
																																			30	2	0.4			0.1445
																																			30	2	0.252			0.193333
																																			30	2	0.337			0.217
																																			30	4	0.62
																																			30	4	0.265
																																			30	4	0.467
																																			30	4	0.491
																																			30	4	0.354
																																			30	4	0.328
																																			30	4	0.724
																																			30	4	0.463
																																			30	4	0.084
																																			30	4	0.198
																																			30	4	0.467
																																			30	4	0.6
																																			30	6	0.291
																																			30	6	0.12
																																			30	6	0.254
																																			30	6	0.318
																																			30	6	0.229
																																			30	6	0.409
																																			30	6	0.343
																																			30	6	0.305
																																			30	6	0.029
																																			30	6	0.269
																																			30	6	0.441
																																			30	6	0.365

### Sheet: Os_root-length-crown-roots
Batch 1		Genotype/PEG	Root length	no. of crown roots		Genotype/PEG	Root length	no. of crown roots		Genotype/PEG	Root length	no. of crown roots
Batch 2		WT 0%	4.113	1		WT 0%	5.765	4		WT 0%	2.838	1
Batch 3		WT 0%	4.631	1		WT 0%	4.891	3		WT 0%	0.999	4
		WT 0%	6.218	4		WT 0%	3.377	1		WT 0%	1.448	3
		WT 0%	6.343	3		WT 0%	4.377	1		WT 0%	5.716	3
		WT 0%	7.406	1		WT 0%	2.784	2		WT 0%	5.324	1
		WT 0%	5.582	1		WT 0%	5.031	2		WT 0%	3.333	2
		WT 0%	6.606	3		WT 0%	4.154	2		WT 0%	4.629	1
		WT 0%	6.028	4		WT 5%	4.869	3		WT 0%	5.677	4
		WT 5%	5.458	3		WT 5%	4.986	2		WT 0%	4.023	1
		WT 5%	4.573	1		WT 5%	4.891	1		WT 5%	5.357	3
		WT 5%	4.987	1		WT 5%	4.315	1		WT 5%	5.576	3
		WT 10%	7.491	1		WT 5%	4.616	2		WT 5%	5.535	4
		WT 10%	6.396	1		WT 5%	4.790	3		WT 5%	5.168	3
		WT 10%	8.874	3		WT 5%	4.380	2		WT 10%	4.664	1
		WT 10%	6.236	1		WT 5%	4.706	1		WT 10%	3.602	0
		WT 10%	6.793	2		WT 5%	3.140	2		WT 10%	2.251	1
		WT 10%	4.333	1		WT 10%	3.205	1		WT 10%	5.219	3
		WT 10%	6.675	1		WT 10%	3.937	2		WT 10%	6.989	3
		WT 10%	6.383	2		WT 10%	3.824	2		WT 10%	7.104	3
		WT 15%	5.495	0		WT 10%	2.562	0		WT 10%	5.571	4
		WT 15%	6.646	1		WT 10%	3.247	1		WT 10%	2.967	3
		WT 15%	6.252	1		WT 10%	3.742	1		WT 10%	6.221	1
		WT 15%	7.012	1		WT 10%	3.762	1		WT 15%	4.044	1
		WT 15%	4.573	0		WT 15%	2.775	3		WT 15%	3.868	2
		WT 15%	5.517	1		WT 15%	2.812	0		WT 15%	5.466	3
		WT 15%	4.602	1		WT 15%	2.632	0		WT 15%	5.346	3
		WT 15%	3.971	1		WT 15%	2.580	1		WT 15%	5.583	1
		WT 15%	4.591	1		WT 20%	2.633	1		WT 15%	4.059	1
		WT 20%	4.760	0		WT 20%	1.886	0		WT 15%	3.979	2
		WT 20%	4.903	0		WT 20%	2.948	0		WT 15%	4.090	2
		WT 20%	5.807	1		WT 20%	1.827	0		WT 15%	2.497	1
		WT 20%	6.764	1		WT 20%	2.552	1		WT 20%	3.203	1
		WT 20%	3.790	0		WT 25%	1.943	1		WT 20%	4.623	2
		WT 25%	3.411	0		WT 25%	2.275	1		WT 20%	4.249	2
		WT 25%	3.939	0		WT 25%	2.131	0		WT 20%	4.500	1
		WT 25%	3.852	1		slr 0%	2.490	0		WT 20%	5.733	3
		WT 25%	3.676	1		slr 0%	0.692	1		WT 20%	5.238	2
		WT 25%	4.956	1		slr 0%	3.534	0		WT 20%	4.954	2
		WT 25%	4.374	1		slr 0%	4.373	1		WT 20%	4.547	3
		WT 25%	3.985	1		slr 0%	3.086	0		WT 20%	3.633	1
		WT 25%	4.779	1		slr 0%	5.013	1		WT 25%	8.090	0
		WT 25%	3.179	0		slr 5%	3.033	0		WT 25%	4.830	1
		WT 25%	4.340	3		slr 5%	5.508	0		WT 25%	9.248	0
		WT 30%	3.308	1		slr 5%	3.557	0		WT 25%	3.334	0
		WT 30%	2.887	0		slr 15%	6.432	0		WT 25%	7.765	0
		WT 30%	2.877	0		slr 20%	5.835	0		WT 25%	7.226	2
		slr 0%	6.132	2		slr 20%	3.939	0		WT 30%	4.743	0
		slr 0%	4.162	0		slr 25%	4.698	0		WT 30%	4.677	0
		slr 0%	6.023	0		slr 30%	2.272	0		WT 30%	3.093	0
		slr 5%	4.305	0		slr 30%	2.654	0		WT 30%	6.927	0
		slr 5%	2.954	0						slr 5%	3.976	2
		slr 5%	2.720	0						slr 5%	6.820	1
		slr 5%	4.244	1						slr 5%	3.490	0
		slr 5%	3.881	0						slr 10%	3.428	0
		slr 10%	6.693	1						slr 10%	3.786	0
		slr 10%	6.440	2						slr 10%	4.878	0
		slr 10%	6.161	1						slr 10%	6.160	0
		slr 15%	5.477	0						slr 15%	8.402	0
		slr 15%	8.034	0						slr 15%	4.985	0
		slr 15%	4.896	0						slr 20%	4.516	0
		slr 20%	7.521	0						slr 20%	3.853	0
		slr 20%	5.702	0						slr 25%	3.327	0
		slr 25%	4.257	2						slr 25%	3.936	0
		slr 25%	4.093	0						slr 25%	2.421	0
		slr 30%	1.793	0						slr 30%	8.871	0
										slr 30%	2.376	0
										slr 30%	6.272	0
										slr 30%	2.702	0
										slr 30%	6.043	0

### Sheet: statistics
A. thaliana root growth rate measurements statistics							O. sativa primary root length measurements statistics							O. sativa no. of crown roots statistics
	PEG	Comparison	p_value	p_adj				PEG	Comparison	p_value	p_adj			contrast	PEG	ratio	SE	df	null	z.ratio	p.value	p.adj	p.adj.signif
1	0	dellaKO - Ler	0.68289	0.699448	ns		1	0	slr - WT	0.261444	0.383566	ns		slr / WT	mock	0.251572	0.101668	Inf	1	-3.41482	0.000638251	0.00223388	**
2	5	dellaKO - Ler	0.00806361	0.0141113	*		2	5	slr - WT	0.201245	0.383566	ns		slr / WT	5	0.166234	0.0757907	Inf	1	-3.93562	8.29832e-05	0.000580882	***
3	10	dellaKO - Ler	0.699448	0.699448	ns		3	10	slr - WT	0.680632	0.794071	ns		slr / WT	10	0.351648	0.159481	Inf	1	-2.30445	0.0211974	0.0494607	*
4	15	dellaKO - Ler	6.76e-06	1.58e-05	****		4	15	slr - WT	0.00720827	0.0504579	ns		slr / WT	15	9.16953e-09	1.84888e-05	Inf	1	-0.00917875	0.992677	0.992718	ns
5	20	dellaKO - Ler	6.13e-40	4.29e-39	****		5	20	slr - WT	0.139238	0.383566	ns		slr / WT	20	1.01818e-08	2.05298e-05	Inf	1	-0.00912682	0.992718	0.992718	ns
6	25	dellaKO - Ler	0.0476211	0.0666695	ns		6	25	slr - WT	0.273976	0.383566	ns		slr / WT	25	0.452381	0.295402	Inf	1	-1.21476	0.224458	0.392802	ns
7	30	dellaKO - Ler	2.88e-08	1.01e-07	****		7	30	slr - WT	0.951323	0.951323	ns		slr / WT	30	7.87746e-08	0.000137556	Inf	1	-0.00936705	0.992526	0.992718	ns
	genotype	Comparison	p_value	p_adj				genotype	Comparison	p_value	p_adj			no. of crown roots statistics:		model: quasipoisson
1	dellaKO	PEG0 - PEG5	0.00714108	0.00937267	**		1	slr	PEG0 - PEG5	0.999999	1	ns				post-hoc: emmeans
2	dellaKO	PEG0 - PEG10	0.999999	0.999999	ns		2	slr	PEG0 - PEG10	0.55592	1	ns
3	dellaKO	PEG0 - PEG15	0.801967	0.935628	ns		3	slr	PEG0 - PEG15	0.0581386	1	ns
4	dellaKO	PEG0 - PEG20	2.07e-07	3.22e-07	****		4	slr	PEG0 - PEG20	0.715098	1	ns
5	dellaKO	PEG0 - PEG25	0	0	****		5	slr	PEG0 - PEG25	0.999996	1	ns
6	dellaKO	PEG0 - PEG30	0	0	****		6	slr	PEG0 - PEG30	0.999986	1	ns
7	dellaKO	PEG5 - PEG10	0.00430846	0.00583726	**		7	slr	PEG5 - PEG10	0.592862	1	ns
8	dellaKO	PEG5 - PEG15	2.89e-05	4.19e-05	****		8	slr	PEG5 - PEG15	0.0600286	1	ns
9	dellaKO	PEG5 - PEG20	3.97e-14	7.26e-14	****		9	slr	PEG5 - PEG20	0.754365	1	ns
10	dellaKO	PEG5 - PEG25	0	0	****		10	slr	PEG5 - PEG25	0.99991	1	ns
11	dellaKO	PEG5 - PEG30	0	0	****		11	slr	PEG5 - PEG30	1	1	ns
12	dellaKO	PEG10 - PEG15	0.872408	0.990301	ns		12	slr	PEG10 - PEG15	0.910755	1	ns
13	dellaKO	PEG10 - PEG20	4.29e-07	6.44e-07	****		13	slr	PEG10 - PEG20	0.999999	1	ns
14	dellaKO	PEG10 - PEG25	0	0	****		14	slr	PEG10 - PEG25	0.54913	1	ns
15	dellaKO	PEG10 - PEG30	0	0	****		15	slr	PEG10 - PEG30	0.72924	1	ns
16	dellaKO	PEG15 - PEG20	0.000134205	0.000187887	***		16	slr	PEG15 - PEG20	0.869053	1	ns
17	dellaKO	PEG15 - PEG25	0	0	****		17	slr	PEG15 - PEG25	0.0724272	1	ns
18	dellaKO	PEG15 - PEG30	0	0	****		18	slr	PEG15 - PEG30	0.118293	1	ns
19	dellaKO	PEG20 - PEG25	0	0	****		19	slr	PEG20 - PEG25	0.691632	1	ns
20	dellaKO	PEG20 - PEG30	0	0	****		20	slr	PEG20 - PEG30	0.850478	1	ns
21	dellaKO	PEG25 - PEG30	0.0645317	0.0821313	ns		21	slr	PEG25 - PEG30	0.999703	1	ns
22	Ler	PEG0 - PEG5	0.998413	0.999999	ns		22	WT	PEG0 - PEG5	0.999726	1	ns
23	Ler	PEG0 - PEG10	0.999998	0.999999	ns		23	WT	PEG0 - PEG10	0.956106	1	ns
24	Ler	PEG0 - PEG15	2.6e-08	4.37e-08	****		24	WT	PEG0 - PEG15	0.998926	1	ns
25	Ler	PEG0 - PEG20	0	0	****		25	WT	PEG0 - PEG20	0.94339	1	ns
26	Ler	PEG0 - PEG25	0	0	****		26	WT	PEG0 - PEG25	1	1	ns
27	Ler	PEG0 - PEG30	0	0	****		27	WT	PEG0 - PEG30	0.980885	1	ns
28	Ler	PEG5 - PEG10	0.992633	0.999999	ns		28	WT	PEG5 - PEG10	0.998893	1	ns
29	Ler	PEG5 - PEG15	1.58e-09	2.77e-09	****		29	WT	PEG5 - PEG15	0.981925	1	ns
30	Ler	PEG5 - PEG20	0	0	****		30	WT	PEG5 - PEG20	0.845345	1	ns
31	Ler	PEG5 - PEG25	0	0	****		31	WT	PEG5 - PEG25	0.999392	1	ns
32	Ler	PEG5 - PEG30	0	0	****		32	WT	PEG5 - PEG30	0.936434	1	ns
33	Ler	PEG10 - PEG15	6.22e-08	1e-07	****		33	WT	PEG10 - PEG15	0.76244	1	ns
34	Ler	PEG10 - PEG20	0	0	****		34	WT	PEG10 - PEG20	0.437221	1	ns
35	Ler	PEG10 - PEG25	0	0	****		35	WT	PEG10 - PEG25	0.9505	1	ns
36	Ler	PEG10 - PEG30	0	0	****		36	WT	PEG10 - PEG30	0.745037	1	ns
37	Ler	PEG15 - PEG20	0	0	****		37	WT	PEG15 - PEG20	0.997582	1	ns
38	Ler	PEG15 - PEG25	0	0	****		38	WT	PEG15 - PEG25	0.999759	1	ns
39	Ler	PEG15 - PEG30	0	0	****		39	WT	PEG15 - PEG30	0.998849	1	ns
40	Ler	PEG20 - PEG25	0.785263	0.935628	ns		40	WT	PEG20 - PEG25	0.971136	1	ns
41	Ler	PEG20 - PEG30	0.210969	0.260608	ns		41	WT	PEG20 - PEG30	1	1	ns
42	Ler	PEG25 - PEG30	0.961957	0.999999	ns		42	WT	PEG25 - PEG30	0.988862	1	ns
